# A human transcriptomic deletion links cortical expansion and cancer

**DOI:** 10.64898/2026.09.16.752114

**Authors:** Alexander L. Starr, Ana Villalba, Jenna Rever, Yuwei Chen, Florian M. Pauler, Leslie Magtanong, Christopher A. Maxwell, Simon Hippenmeyer, Hunter B. Fraser

## Abstract

Alternative splicing represents a major source of potential evolutionary novelty in protein sequence. Despite this, relatively few studies have investigated the functional impacts of human-specific alternative splicing. Here, we analyze RNA-sequencing data from nine iPSC-derived cell types and identify dozens of human transcriptomic conserved deletions (htCONDELs): evolutionary divergence in splicing that leads to the partial or full removal of conserved protein-coding sequence from the human transcriptome. We investigated one example in detail: an htCONDEL in the gene *HMMR*, which encodes a centrosomal protein that binds microtubules and regulates mitosis. We found that this htCONDEL, which produces a human-specific isoform lacking a conserved microtubule-binding domain, enables cells to flexibly divide with a broader range of mitotic spindle orientations *in vitro*. Introducing the human *HMMR* isoform into mice similarly alters the orientation of cell division in the developing neocortex and increases the production of outer radial glia-like cells, the expansion of which played an essential role in increasing human brain size. Combined with previous work implicating the same *HMMR* isoform in carcinoma progression, our results suggest that evolution of *HMMR* splicing in humans increased plasticity in cell division, potentially leading to tradeoffs between advantageous effects on brain development and deleterious effects on cancer risk later in life.
