## Supplementary material for "A human transcriptomic deletion links cortical expansion and cancer": Table_S2

Exonic sequence spliced is the region of an exon that is differentially spliced between humans and chimpanzees
Type is the type of splicing event, either exon skipping or an alternative splice site being used
Gene is the gene in which the splice site occurs
Unique Intron ID is the unique identifier for the longest intronic sequence identified for the splicing event by leafcutter
Cluster is the cluster of introns from the leafcutter run
human LPSI is the leafcutter proportion spliced in for the Unique Intron ID from the human allele
chimp LPSI is the leafcutter proportion spliced in for the Unique Intron ID from the chimp allele
p-value and FDR are the p-value and false discovery rate corrected p-value from leafcutter
Cell type is the cell type in which the most extreme human-chimp splicing difference for that event was observed; HP = hepatic progenitor, SKM = skeletal myocyte, CNCC = cranial neural crest cell, PP = pancreatic progenitor, iPSC = induced pluripotent stem cell, MN = motor neuron, D50/100/150 = day 50/100/150 cortical organoid, CM = cardiomyocyte, RPE = retinal pigemented epithelial cell
DLPSI is the leaf cutter delta PSI
Length of exonic spliced out is the length in base pairs of the sequence that is spliced out
Non-negative PhyloP Sum is the sum of the non-negative PhyloP scores for each base in the region spliced out
Sum metric is Non-negative PhyloP Sum multiplied by the absolute DLPSI
Mean metric is Non-negative PhyloP Sum divided by Length of exonic spliced out then multiplied by the absolute DLPSI
Reason is the reason that something was called as an ihtCONDEL
Upon is whether skipping or inclusion of the exonic sequence leads to the ihtCONDEL
Canonical uniprot proteoform is the uniprot ID of the canonical proteoform
Truncation type is which end of the protein is truncated
Amino acids removed is which amino acids are removed from the canonical proteoform by the ihtCONDEL splicing event
ihtCONDEL Uniprot isoform is the uniprot ID of the proteoform that most closely resembles the canonical proteoform but contains the ihtCONDEL event
Canonical protein length and ihtCONDEL protein length refer to the length in amino acids of the two proteoforms
Novel amino acids refers to amino acids that are present in the ihtCONDEL proteoform but not in the canonical proteoform
Validated with ProteomicsDB refers to whether a peptide containing novel amino acids in the ihtCONDEL isoform was detected by proteomics and mapped to the protein in question
GENCODE and RefSeq canonical transcripts are the canonical transcripts
Gencode and RefSeq ihtCONDEL transcripts are the transcripts corresponding to RefSeq
ihtCONDEL translated regions are the parts of the genome that are translated in the ihtCONDEL transcript but not the canonical transcript
ihtCONDEL riboseq mean and max coverage are the ribo-seq coverage from GWIPS
Nearest canonical translated regions are the canonical translated regions closest in the genome to the ihtCONDEL translated regions
Nearest canonical riboseq mean and max coverage are the ribo-seq coverage from GWIPS
Riboseq coverage ratio is the ratio of mean coverage of the ihtCONDEL translated region to that of the nearest canonical regions
Exonic sequence spliced	Type	Gene	Unique Intron ID	Cluster	human LPSI	chimp LPSI	p-value	FDR	Cell type	DLPSI	Length of exonic spliced out	Non-negative PhyloP Sum	Sum metric	Mean metric	Reason	Upon	Canonical uniprot proteoform	Truncation type	Amino acids removed	ihtCONDEL Uniprot isoform	Canonical protein length	ihtCONDEL protein length	Novel amino acids	Validated with ProteomicsDB	GENCODE canonical transcript	RefSeq canonical transcript	Gencode ihtCONDEL transcript	RefSeq ihtCONDEL transcript	ihtCONDEL translated regions	ihtCONDEL riboseq mean coverage	ihtCONDEL riboseq max coverage	Nearest canonical translated regions	Nearest canonical riboseq mean coverage	Nearest canonical riboseq max coverage	Riboseq coverage ratio
chr1:224326391-224326464	Exon Skipping	NVL	chr1:224317930:224330071	clu_45030_-	0.357317856	1.19E-05	7.40E-11	1.59E-09	D100	3.57E-01	74	162.948	104.5333475	1.742222459	Annotated late start	Skipping	O15381-1	N-terminal	AA1-106	O15381-2	856	750	NA	NA	ENST00000281701	NM_002533.4	ENST00000391875	NA	NA	NA	NA	NA	NA	NA	NA
chr18:13759942-13762038	Alt SS	RNMT	chr18:13754147:13762039	clu_4676_+	0.258547679	1.23E-08	2.83E-10	5.46E-09	D100	2.59E-01	2097	183.247	74.54011426	2.070558729	Annotated early stop	Skipping	O43148-1	C-terminal	AA465-476	O43148-2	476	504	RLTVTIMREAWLSTVGPGRAPVAASSVKWGTPRPAMQFIL	Yes	ENST00000383314	NM_003799.3	ENST00000592764	NA	chr18:13762039-13762154	6.408696	46	chr18:13759942-13759973	46.967742	173	0.136449
chr1:23338063-23338163	Exon Skipping	HNRNPR	chr1:23337861:23338490	clu_10369_-	0.976926551	0.73340891	1.01E-07	1.51E-06	HP	2.44E-01	101	2377.461	578.9536933	1.910738262	Annotated late start	Inclusion	O43390-1	N-terminal	AA1-101	O43390-4	633	535	NA	NA	ENST00000302271	NM_005826.5	ENST00000476451	NA	NA	NA	NA	NA	NA	NA	NA
chr1:203165056-203165260	Alt SS	ADORA1	chr1:203129182:203165261	clu_5344_+	0.733036743	0.97973825	0.001794639	0.006139215	MN	-2.47E-01	205	3417.672	843.144833	1.323618262	Annotated early stop	Inclusion	P30542-1	C-terminal	AA114-326	P30542-2	326	125	RISQCMASTKS	Yes	ENST00000337894	NM_000674.3	ENST00001037746	NA	chr1:203165056-203165086	1.033333	10	chr1:203165261-203165894	1.895735	19	0.545083
chr1:206732038-206732084	Exon Skipping	MAPKAPK2	chr1:206731919:206732575	clu_22577_+	0.470818725	0.999999881	2.11E-19	9.01E-18	iPSC	-5.29E-01	47	902.594	533.4265133	3.783166761	Annotated early stop	Inclusion	P49137-1	C-terminal	AA354-400	P49137-2	400	370	GCLHDKNSDQATWLTRL	Yes	ENST00000367103	NM_032960.4	ENST00000294981	NA	chr1:206732038-206732085	5.914894	33	chr1:206732575-206732712	46.19708	240	0.128036
chr21:37072145-37072310	Exon Skipping	PIGP	chr21:37069624:37072434	clu_54675_-	0.566461166	0.975053203	5.91E-15	1.35E-13	iPSC	-4.09E-01	166	493.148	201.496346	2.457272512	Annotated late start	Inclusion	P57054-2	N-terminal	AA1-50	P57054-3	158	108	MV	Yes	ENST00000360525	NM_153682.3	ENST00000399098	NA	NA	NA	NA	NA	NA	NA	NA
chr3:158571348-158571391	Alt SS	MLF1	chr3:158571391:158592434	clu_6529_+	0.269447583	5.50E-08	1.41E-05	0.000100487	RPE	2.69E-01	44	349.233	94.09996845	1.254666246	Annotated late start	Inclusion	P58340-1	N-terminal	AA1-25	P58340-5	268	243	NA	NA	ENST00000466246	NM_001369783.1	ENST00001127050	NA	NA	NA	NA	NA	NA	NA	NA
chr9:128460513-128460549	Alt SS	ODF2	chr9:128459657:128460550	clu_5513_+	1.05E-08	0.360884467	3.06E-05	0.000265935	AEC	-3.61E-01	37	1469.408	530.286508	2.008661015	Annotated late start	Inclusion	Q5BJF6-1	N-terminal	AA1-88	Q5BJF6-4	829	824	NA	NA	ENST00000351030	NM_001351578.2	ENST00000372807	NA	NA	NA	NA	NA	NA	NA	NA
chr13:113208024-113208598	Alt SS	PCID2	chr13:113200516:113208599	clu_27786_-	0.671356466	0.986771479	6.85E-06	3.02E-05	iPSC	-3.15E-01	575	157.075	84.29049704	2.341402696	Annotated late start	Inclusion	Q5JVF3-1	N-terminal	AA1-12	Q5JVF3-2	399	397	RLTDVVQQL	Yes	ENST00000337344	NM_001127202.4	ENST00000375457	NA	chr13:113208024-113208053	0.586207	6	chr13:113208599-113208634	57.942857	263	0.010117
chr9:136721679-136721920	Alt SS	DIPK1B	chr9:136717711:136721921	clu_6071_+	0.979669981	0.724437704	1.59E-05	0.000110824	RPE	2.55E-01	242	1057.378	269.8769939	1.034011471	Annotated late start	Inclusion	Q5VUD6-1	N-terminal	AA1-87	Q5VUD6-2	431	344	NA	NA	ENST00000371692	NM_152421.4	ENST00000371691	NA	NA	NA	NA	NA	NA	NA	NA
chr11:67289829-67289965	Exon Skipping	ANKRD13D	chr11:67289550:67290078	clu_16215_+	0.356471497	0.999999053	4.32E-11	1.44E-09	PP	-6.44E-01	137	1489.401	1162.303278	4.453269266	Annotated late start	Inclusion	Q6ZTN6-3	N-terminal	AA1-87	Q6ZTN6-1	605	518	NA	NA	ENST00000511455	NM_207354.3	NA	NM_001347901	NA	NA	NA	NA	NA	NA	NA
chr3:66236544-66236700	Exon Skipping	SLC25A26	chr3:66221127:66243203	clu_28785_+	0.290711086	0.006211852	1.12E-09	2.61E-08	D50	2.84E-01	157	1204.786	709.3726126	2.687017472	Annotated late start	Skipping	Q70HW3-1	N-terminal	AA1-88	Q70HW3-2	274	186	NA	NA	ENST00000354883	NM_001379210.1	ENST00000336733	NA	NA	NA	NA	NA	NA	NA	NA
chr5:145825998-145826200	Exon Skipping	PRELID2	chr5:145823134:145835177	clu_2546_-	0.356482426	0.999999834	1.32E-09	3.02E-08	PP	-6.44E-01	203	492.845	337.3342083	3.877404693	Annotated late start	Inclusion	Q8N945-3	N-terminal	AA1-29	Q8N945-2	189	148	NA	NA	ENST00000683046	NM_205846.3	ENST00000394450	NA	NA	NA	NA	NA	NA	NA	NA
chr6:125082449-125082563	Exon Skipping	RNF217	chr6:125081507:125082864	clu_36687_+	0.488770588	0.999999826	2.44E-06	2.15E-05	D50	-5.11E-01	115	253.734	129.7162396	3.242905989	Annotated early stop	Skipping	Q8TC41-1	C-terminal	AA519-542	Q8TC41-2	542	275	VEEIKTYWNLISGRTRNQTQHLAPQPVLLSDMLYCLKQVFICISYLLPL	Yes	ENST00000521654	NM_001286398.3	ENST00000359704	NA	NA	NA	NA	NA	NA	NA	NA
chr17:69273943-69273958	Alt SS	ABCA5	chr17:69271289:69273959	clu_6926_-	0.639004	0.994118	7.61E-07	0.000009	RPE	-3.55E-01	16	12273.182	5179.470364	0.960762449	Annotated early stop	Inclusion	Q8WWZ7-1	C-terminal	AA922-1642	Q8WWZ7-2	1642	925	GESV	Yes	NA	NA	NA	NA	NA	NA	NA	NA	NA	NA	NA
chr4:83267090-83267208	Exon Skipping	COQ2	chr4:83264363:83267586	clu_48195_-	0.718988041	0.999999926	0.000174561	0.001018546	D150	-2.81E-01	119	554.66	268.1305785	1.655127028	Annotated early stop	Inclusion	Q96H96-1	C-terminal	AA318-371	Q96H96-3	371	328	KWGLEILPRLV	Yes	ENST00000647002	NM_001358921.2	ENST00000311461	NA	chr4:83267179-83267208	0.103448	1	chr4:83264205-83264363	33.905063	592	0.003051
chr1:147652550-147652647	Alt SS	ACP6	chr1:147652647:147654194	clu_44104_-	0.258639018	2.42E-06	3.91E-08	5.70E-07	D50	2.59E-01	98	1693.707	650.5970587	1.29086718	Annotated early stop	Skipping	Q9NPH0-1	C-terminal	AA261-428	Q9NPH0-2	428	271	EKMGSCRFHGS	Yes	ENST00000583509	NM_016361.5	ENST00000487562	NA	chr1:147652618-147652647	0.862069	7	chr1:147647429-147647566;chr1:147648246-147648411;chr1:147650143-147650238;chr1:147652449-147652549	10.78672	174	0.079919
chr1:147652449-147652591	Alt SS	ACP6	chr1:147650238:147652592	clu_44103_-	0.296286198	3.84E-09	2.41E-07	3.53E-06	D150	2.96E-01	143	1693.707	693.6656876	1.376320809	Annotated early stop	Inclusion	Q9NPH0-1	C-terminal	AA261-428	Q9NPH0-2	428	271	EKMGSCRFHGS	Yes	ENST00000583509	NM_016361.5	ENST00000487562	NA	chr1:147652618-147652647	0.862069	7	chr1:147647429-147647566;chr1:147648246-147648411;chr1:147650143-147650238;chr1:147652449-147652549	10.78672	174	0.079919
chr19:10089111-10089378	Exon Skipping	SHFL	chr19:10087300:10089657	clu_10386_+	0.74578093	0.993604592	1.17E-06	1.23E-05	CM	-2.48E-01	268	1022.128	253.3075041	1.299012841	Contains downstream start codon	Inclusion	Q9NUL5-1	N-terminal	AA1-65	Q9NUL5-2	291	240	SQHQQACGICRQE	Yes	ENST00000253110	NM_018381.4	ENST00000397881	NA	chr19:10089337-10089378	1.902439	14	chr19:10086428-10086448;chr19:10086929-10087052;chr19:10087251-10087300	59.833333	1202	0.031796
chr21:36057384-36057477	Exon Skipping	SETD4	chr21:36057204:36058816	clu_54665_-	0.707604768	0.999999912	5.21E-20	2.41E-18	iPSC	-2.92E-01	94	235.083	183.6864088	2.516252175	Annotated late start	Inclusion	Q9NVD3-1	N-terminal	AA1-25	Q9NVD3-3	440	416	NA	NA	ENST00000332131	NM_017438.5	ENST00000399212	NA	NA	NA	NA	NA	NA	NA	NA
chr19:41433272-41433434	Exon Skipping	DMAC2	chr19:41432408:41433537	clu_12438_-	0.310484674	0.001886742	3.30E-21	1.87E-19	iPSC	3.09E-01	163	1221.815	382.7214993	1.192278814	Skip second to last exon, leads to frameshift	Skipping	Q9NW81-1	C-terminal	AA145-257	Q9NW81-6	257	185	RTSAGWTSRTSLPCPTLASLRYWWRRCCPIARLWESTGLRA	Yes	ENST00000221943	NM_018035.3	ENST00000301183	NA	NA	NA	NA	NA	NA	NA	NA
chr6:83195195-83195271	Exon Skipping	RWDD2A	chr6:83194652:83195595	clu_36425_+	0.679165273	0.992641846	2.31E-10	4.55E-09	D100	-3.13E-01	77	918.234	475.5726884	2.366033276	Annotated late start	Inclusion	Q9UIY3-1	N-terminal	AA1-66	Q9UIY3-2	292	238	LWYLNLFDFHF	Yes	ENST00000369724	NM_033411.5	NA	NM_001322336	NA	NA	NA	NA	NA	NA	NA
chr22:45170988-45171177	Exon Skipping	NUP50	chr22:45168246:45171600	clu_20201_+	0.529735852	0.999999469	9.36E-07	2.45E-05	CNCC	-4.70E-01	190	483.312	227.2840493	2.705762492	Annotated late start	Inclusion	Q9UKX7-1	N-terminal	AA1-28	Q9UKX7-2	468	440	NA	NA	ENST00000347635	NM_007172.4	ENST00000396096	NA	NA	NA	NA	NA	NA	NA	NA
chr10:49756465-49756775	Alt SS	OGDHL	chr10:49752740:49756776	clu_13189_-	0.656372682	0.977929708	0.000298907	0.001337486	MN	-3.22E-01	311	2473.533	795.3819159	1.2685517	Annotated late start	Inclusion	Q9ULD0-1	N-terminal	AA1-209	Q9ULD0-3	1010	801	NA	NA	ENST00000374103	NM_018245.3	ENST00000432695	NA	NA	NA	NA	NA	NA	NA	NA
chr21:45266022-45267589	Alt SS	POFUT2	chr21:45265635:45267590	clu_45972_-	0.169553617	0.999999516	0.000396521	0.002556101	CNCC	-8.30E-01	1568	712.458	591.6578238	3.918263734	Annotated early stop	Inclusion	Q9Y2G5-3	C-terminal	AA379-429	Q9Y2G5-1	429	424	CLPTSLSAESGSGGFQRFFCPKYSVSEQMVACVHSGHFHTVCLLV	Yes	ENST00000349485	NM_133635.6	ENST00000331343	NA	chr21:45267457-45267585	0.15625	4	chr21:45265488-45265635	26.809524	503	0.005828
chr5:176384284-176384374	Alt SS	NOP16	chr5:176384374:176385221	clu_9913_-	0.723627664	0.994825714	3.61E-23	2.61E-21	iPSC	-2.71E-01	91	556.775	162.1164562	1.558812079	Annotated early stop	Skipping	Q9Y3C1-1	C-terminal	AA132-178	Q9Y3C1-2	178	236	SGKTSSILCRRGRWRWSDWFTSQLPQAEASPGPVKLEPGCKARRCCVAPEELARSHGIRRLHTRAHSPLWGRNCSQRLQFIFIWGFTEKPEPAVFRVGDVNIVCT	Yes	ENST00000614830	NM_016391.8	ENST00001069038	NA	chr5:176383987-176384236	55.273092	1033	chr5:176384284-176384374;chr5:176386904-176386909	139.484211	2098	0.396268
chr10:16484337-16484816	Exon Skipping	PTER	chr10:16467210:16486352	clu_10253_+	6.65E-06	0.308942417	3.54E-06	3.15E-05	RPE	-3.09E-01	480	1495.103	461.8907866	1.069191636	Annotated late start	Skipping	Q96BW5-1	N-terminal	AA1-149	None	349	200	NA	NA	ENST00000535784	NM_001261836.2	ENST00000423462	NA	NA	NA	NA	NA	NA	NA	NA
chr14:59474439-59474526	Exon Skipping	L3HYPDH	chr14:59473090:59475869	clu_25233_-	0.650104049	0.999996946	9.83E-08	1.28E-06	D50	-3.50E-01	88	520.907	230.8978149	1.877218008	Annotated early stop	Inclusion	Q96EM0-1	C-terminal	AA314-354	None	354	318	ELL	No	ENST00000247194	NM_144581.2	ENST00000487285	NA	NA	NA	NA	NA	NA	NA	NA
chr5:170809568-170809755	Exon Skipping	GABRP	chr5:170808752:170811956	clu_35422_+	0.264751789	8.18E-06	9.95E-10	8.96E-09	iPSC	2.65E-01	188	2591.269	686.0219172	1.402907806	Annotated early stop	Skipping	O00591-1	C-terminal	AA278-440	None	440	291	GDNKGSRRSQYY	Yes	ENST00000265294	NM_014211.3	ENST00000519385	NA	NA	NA	NA	NA	NA	NA	NA
chrX:41336083-41336159	Exon Skipping	DDX3X	chrX:41334297:41337408	clu_4797_+	0.99999591	0.74538926	4.11E-07	6.67E-06	AEC	2.55E-01	77	301.122	178.6299204	3.969553787	Annotated late start	Inclusion	O00571-1	N-terminal	AA1-15	None	662	648	M	NA	ENST00000644876	NM_001356.5	ENST00000644073	NA	NA	NA	NA	NA	NA	NA	NA
chr6:37641737-37642049	Exon Skipping	MDGA1	chr6:37638667:37643809	clu_49144_-	0.68721557	0.981817818	5.08E-05	0.000354924	D150	-2.95E-01	313	1845.279	543.6233425	1.652350585	Annotated early stop	Inclusion	Q8NFP4-1	C-terminal	AA846-955	None	955	858	VHRKHLHCFPQP	No	ENST00000434837	NM_153487.4	ENST00000681439	NA	chr6:37642018-37642049	0.032258	1	chr6:37637374-37637459;chr6:37638205-37638313;chr6:37638537-37638667;chr6:37645933-37645956;chr6:37654274-37654543;chr6:37654800-37654932;chr6:37655700-37655896;chr6:37664006-37664106;chr6:37696745-37696811	0.581605	22	0.055464
chr6:87524653-87524674	Alt SS	RARS2	chr6:87524674:87529542	clu_12053_-	0.372792556	3.77E-08	2.33E-05	0.000147405	HP	3.73E-01	22	4290.164	1599.34104	1.703238594	Annotated late start	Inclusion	Q5T160-1	N-terminal	AA1-313	None	578	265	NA	NA	ENST00000369536	NM_020320.5	ENST00000686284	NA	NA	NA	NA	NA	NA	NA	NA
chr6:87589701-87589828	Alt SS	RARS2	chr6:87569590:87589829	clu_40870_-	0.006713734	0.278690836	4.26E-05	0.000467978	CNCC	-2.72E-01	128	5107.485	1389.11897	1.267444316	Annotated late start	Inclusion	Q5T160-1	N-terminal	AA1-366	None	578	265	NA	NA	ENST00000369536	NM_020320.5	ENST00000686284	NA	NA	NA	NA	NA	NA	NA	NA
chr5:176406157-176406708	Exon Skipping	CLTB	chr5:176398047:176410257	clu_2230_-	0.6997465	0.99999809	1.30E-10	5.38E-09	MN	-3.00E-01	552	2728.475	1006.831839	2.222586842	Annotated early stop	Inclusion	P09497-1	C-terminal	AA79-229	None	229	135	PVHHQRVQLQTQLPIQPKDEPAHNYSSSIWHSQGQGQKGPAGLRLPTSAQILSPFP	Yes	ENST00000310418	NM_007097.5	ENST00000978231	NA	chr5:176406541-176406708	1.467066	23	chr5:176392780-176392945;chr5:176396479-176396532;chr5:176397607-176397718;chr5:176397930-176398047	113.35426	781	0.012942
chr12:48768460-48768716	Alt SS	ADCY6	chr12:48768716:48768937	clu_10024_-	0.535923776	1	0.000280527	0.001289636	SKM	-4.64E-01	257	863.331	400.6513907	3.257328379	Affects last exon	Skipping	O43306-1	C-terminal	AA1128-1168	None	1168	1211	QAVLGSCSSALKLENKGLPTERIMQVTFFLTWGRAVPSPIFQPLGAGEGSVAEAEGGLLPEGLKWQLAMPTLPCLSGQQV...	No	ENST00000357869	NM_015270.5	ENST00001043253	NA	chr12:48767400-48767507	0.056075	1	chr12:48768597-48768716	4.436975	44	0.012638
chr16:19504881-19505092	Exon Skipping	GDE1	chr16:19503617:19507687	clu_8302_-	0.500305099	4.28E-06	1.31E-13	1.08E-11	RPE	5.00E-01	212	1504.076	752.4904541	2.113737231	Skip second to last exon, leads to frameshift	Skipping	Q9NZC3-1	C-terminal	AA213-331	None	331	221	GLLEEVVS	No	ENST00000353258	NM_016641.4	ENST00001054811	NA	NA	NA	NA	NA	NA	NA	NA
chr13:38360041-38360710	Alt SS	UFM1	chr13:38359333:38360711	clu_13334_+	0.271447	0.999971	6.40E-13	3.48E-11	D50	-7.29E-01	670	118.942	80.01858622	1.231055173	Annotated early stop	Inclusion	P61960-1	C-terminal	AA64-85	None	85	72	LAVEIQP	No	ENST00000239878	NM_016617.4	ENST00001098004	NA	chr13:38360041-38360060	7.578947	38	chr13:38360711-38360772	7.360656	28	1.029657
chr17:28860431-28860576	Alt SS	ERAL1	chr17:28859283:28860577	clu_10896_+	0.021629212	0.282071281	2.98E-07	5.03E-06	AEC	-2.60E-01	146	477.458	124.3501494	1.036251245	Annotated early stop	Skipping	O75616-1	C-terminal	AA398-437	None	437	434	ALVRDMNTDWPLAGLALLSLHSPCPAVSSVGRRNLP	No	ENST00000254928	NM_005702.4	ENST00001121892	NA	chr17:28860641-28860745	0.875	8	chr17:28860431-28860547	104.224138	556	0.008395
chr1:224191092-224191156	Exon Skipping	DEGS1	chr1:224190319:224192332	clu_6315_+	0.314850893	1	2.83E-06	2.25E-05	PP	-6.85E-01	65	218.425	149.6536937	1.039261762	Annotated early stop	Inclusion	O15121-1	C-terminal	AA276-323	None	323	289	SWSFLDGCSGSHL	No	ENST00000323699	NM_003676.4	NA	NM_001321541	chr1:224191092-224191127	0.742857	9	chr1:224192332-224192472	217.728571	2540	0.003412
chr20:32451497-32451573	Exon Skipping	NOL4L	chr20:32447816:32452236	clu_7641_-	0.297203545	0.999995092	1.29E-07	1.85E-06	HP	-7.03E-01	77	1307.528	918.9196259	4.664566629	Annotated early stop	Inclusion	Q96MY1-1	C-terminal	AA364-436	None	436	467	YSAQMGHRPLEETAPEETEASSWSQGPRTSA	No	ENST00000621426	NM_001256798.2	NA	NM_001351680	chr20:32451497-32451573	1.776316	12	chr20:32447602-32447798;chr20:32474710-32474742;chr20:32511347-32511456;chr20:32520811-32520922;chr20:32527758-32527913;chr20:32584570-32584890	5.641387	240	0.314872
chr4:113677508-113677608	Exon Skipping	CAMK2D	chr4:113661772:113759320	clu_48433_-	0.497539246	1	5.08E-07	4.40E-06	D100	-5.02E-01	101	1083.608	544.4704922	3.402940576	Annotated late start	Inclusion	E9PF82-1	N-terminal	AA1-54	None	533	494	MSDGSKTSKFLQEGN	No	ENST00000511664	NM_001321571.2	NA	NM_001321581.2	chr4:113677511-113677550	0.128205	3	chr4:113455761-113455821;chr4:113504976-113505035;chr4:113547644-113547716;chr4:113759320-113759414;chr4:113761004-113761068	39.879656	827	0.003215
chr8:47288073-47288122	Exon Skipping	SPIDR	chr8:47284094:47291033	clu_8735_+	0.978797232	0.38561634	4.56E-09	1.12E-07	SKM	5.93E-01	50	1075.62	638.0372309	1.278631725	Annotated late start	Inclusion	Q14159-1	N-terminal	AA1-167	None	915	755	RSCRSFP	No	ENST00000297423	NM_001080394.4	NA	NM_001352947	NA	NA	NA	NA	NA	NA	NA
chr9:137576309-137576402	Exon Skipping	DPH7	chr9:137576167:137577470	clu_16574_-	0.375764664	1	2.71E-22	1.77E-20	iPSC	-6.24E-01	94	1418.51	1307.663123	2.476634703	Annotated late start	Inclusion	Q9BTV6-1	N-terminal	AA1-176	None	452	276	NA	NA	ENST00000277540	NM_138778.5	NA	NM_001346376	NA	NA	NA	NA	NA	NA	NA
chr8:85109595-85109800	Exon Skipping	LRRCC1	chr8:85107399:85110115	clu_33707_+	0.403335894	5.70E-13	5.43E-10	5.12E-09	iPSC	4.03E-01	206	2098.713	1227.304461	2.401769982	Annotated late start	Skipping	Q9C099-1	N-terminal	AA1-171	None	1032	876	NA	NA	ENST00000360375	NM_033402.5	NA	NM_001349639	NA	NA	NA	NA	NA	NA	NA
chr9:97912873-97912975	Exon Skipping	TRMO	chr9:97910616:97913401	clu_15878_-	0.59022036	1	7.61E-10	6.98E-09	iPSC	-4.10E-01	103	2159.771	1379.168189	3.148785821	Annotated late start	Inclusion	Q9BU70-1	N-terminal	AA1-146	None	441	295	NA	NA	ENST00000375119	NM_016481.5	NA	NM_001330725	NA	NA	NA	NA	NA	NA	NA
chr5:169590756-169590829	Exon Skipping	SPDL1	chr5:169588575:169591048	clu_9572_+	0.591308471	0.999995596	1.47E-09	3.32E-08	PP	-4.09E-01	74	838.801	342.8071692	1.60942333	Annotated late start	Inclusion	Q96EA4-1	N-terminal	AA1-71	None	605	534	NA	NA	ENST00000265295	NM_017785.5	NA	NM_001329643	NA	NA	NA	NA	NA	NA	NA
chr4:44680441-44680552	Exon Skipping	GUF1	chr4:44678787:44680694	clu_16576_+	0.369024888	0.006389838	6.51E-08	8.89E-07	PP	3.63E-01	112	4342.78	1671.293338	1.71943759	Annotated late start	Skipping	Q8N442-1	N-terminal	AA1-324	None	669	345	NA	NA	ENST00000281543	NM_021927.3	NA	NM_001345869	NA	NA	NA	NA	NA	NA	NA
chr3:56565134-56565204	Exon Skipping	CCDC66	chr3:56564125:56566594	clu_7490_+	0.568837901	0.999999936	6.67E-08	1.09E-06	CM	-4.31E-01	71	3054.375	1316.93054	1.205980348	Annotated late start	Inclusion	A2RUB6-1	N-terminal	AA1-364	None	948	584	NA	NA	ENST00000394672	NM_001141947.3	NA	NM_001353160	NA	NA	NA	NA	NA	NA	NA
chr8:52210030-52210117	Exon Skipping	ST18	chr8:52180312:52212079	clu_14036_-	0.647630863	1	8.21E-08	8.77E-07	D100	-3.52E-01	88	372.47	157.9281905	1.46229806	Annotated late start	Inclusion	O60284-1	N-terminal	AA1-36	None	1047	1012	NA	NA	ENST00000689386	NM_001352837.2	NA	NM_001352869	NA	NA	NA	NA	NA	NA	NA
chr14:74713201-74713259	Alt SS	FCF1	chr14:74713259:74713485	clu_10671_+	0.80623899	2.59E-62	1.01E-06	1.45E-05	AEC	8.06E-01	59	183.111	147.6312278	4.100867438	Annotated late start	Inclusion	Q9Y324-1	N-terminal	AA1-12	None	198	186	NA	NA	ENST00000341162	NM_015962.5	NA	NM_001318508	NA	NA	NA	NA	NA	NA	NA
chr1:43970709-43970817	Alt SS	DPH2	chr1:43970817:43970966	clu_5045_+	0.010364386	0.324488279	0.001171509	0.004283285	MN	-3.14E-01	109	2490.235	782.2423115	1.35102299	Annotated late start	Inclusion	Q9BQC3-1	N-terminal	AA1-168	None	489	296	NA	NA	ENST00000255108	NM_001384.5	NA	NM_001319167	NA	NA	NA	NA	NA	NA	NA
chr1:20717349-20717475	Alt SS	KIF17	chr1:20715639:20717476	clu_10334_-	0.999999804	0.609348858	0.001665372	0.005272605	HP	3.91E-01	127	1736.323	678.2962215	2.260987405	Annotated late start	Inclusion	Q9P2E2-3	N-terminal	AA1-100	None	1029	929	NA	NA	ENST00000400463	NM_001122819.3	NA	NM_001287212	NA	NA	NA	NA	NA	NA	NA
